# High resolution deep mutational scanning of the melanocortin-4 receptor enables target characterization for drug discovery

**DOI:** 10.1101/2024.10.11.617882

**Authors:** Conor J. Howard, Nathan S. Abell, Beatriz A. Osuna, Eric M. Jones, Leon Y. Chan, Henry Chan, Dean R. Artis, Jonathan B. Asfaha, Joshua S. Bloom, Aaron R. Cooper, Andrew Liao, Eden Mahdavi, Nabil Mohammed, Alan L. Su, Giselle A. Uribe, Sriram Kosuri, Diane E. Dickel, Nathan B. Lubock

## Abstract

Deep Mutational Scanning (DMS) is an emerging method to systematically test the functional consequences of thousands of sequence changes to a protein target in a single experiment. Because of its utility in interpreting both human variant effects and protein structure-function relationships, it holds substantial promise to improve drug discovery and clinical development. However, applications in this domain require improved experimental and analytical methods. To address this need, we report novel DMS methods to precisely and quantitatively interrogate disease-relevant mechanisms, protein-ligand interactions, and assess predicted response to drug treatment. Using these methods, we performed a DMS of the melanocortin-4 receptor (MC4R), a G protein-coupled receptor (GPCR) implicated in obesity and an active target of drug development efforts. We assessed the effects of >6,600 single amino acid substitutions on MC4R’s function across 18 distinct experimental conditions, resulting in >20 million unique measurements. From this, we identified variants that have unique effects on MC4R-mediated Gα_s_- and Gα_q_-signaling pathways, which could be used to design drugs that selectively bias MC4R’s activity. We also identified pathogenic variants that are likely amenable to a corrector therapy. Finally, we functionally characterized structural relationships that distinguish the binding of peptide versus small molecule ligands, which could guide compound optimization. Collectively, these results demonstrate that DMS is a powerful method to empower drug discovery and development.
