## Supplementary Tables for "High resolution deep mutational scanning of the melanocortin-4 receptor enables target characterization for drug discovery"

### Sheet: Table S1
Supplementary Table 1. Experimental conditions across all DMS assays. α-MSH: α-melanocyte stimulating hormone; THIQ: (Sebhat et al., 2002)
Signaling Pathway	Condition Description	Details
Gs	No stimulation	(no treatment)
	Native agonist-low	0.5 nM α-MSH (~EC60)
	Native agonist-medium	5 nM α-MSH (~EC90)
	Native agonist-high	20 nM α-MSH (~EC95)
	Small molecule agonist-low	0.4 nM THIQ (~EC50)
	Small molecule agonist-medium	4 nM THIQ (~EC80)
	Small molecule agonist-high	12 nM THIQ (~EC90)
	Compositional normalization	25 μM Forskolin
	Corrector with agonist stimulation	1 μM Ipsen 17 + 1 μM α-MSH (>EC99)
	No corrector with agonist stimulation	1 μM α-MSH (>EC99)
	Corrector compositional normalization	1 μM Ipsen 17 + 25 μM Forskolin
Gq	No stimulation	(no treatment)
	Native agonist-low	20 nM α-MSH (~EC60)
	Native agonist-medium	50 nM α-MSH (~EC70)
	Native agonist-high	1 μM α-MSH (~EC90)
	Small molecule agonist-low	3 nM THIQ (~EC60)
	Small molecule agonist-medium	9 nM THIQ (~EC75)
	Small molecule agonist-high	100 nM THIQ (~EC90)

### Sheet: Table S2
Supplementary Table 2. Functional effects of >200 human MC4R variants. Table shows functional effects of >200 human variants in Gs and Gq signaling assays (FDR <= 0.01 in at least one condition, see Methods for more details). NS, not significant.
		Loss-of-function		Gain-of-function
Variant	Position	Gs	Gq	Gs	Gq	ClinVar Classification
S4F	4	NS	NS	NS	NS	Uncertain significance
T5N	5	NS	NS	NS	NS	Uncertain significance
H6A	6	NS	NS	NS	NS	NA
R7C	7	NS	NS	NS	NS	NA
R7H	7	NS	NS	NS	NS	Uncertain significance
T11A	11	NS	NS	NS	NS	Uncertain significance
T11S	11	NS	NS	NS	NS	NA
W16X	16	significant	significant	NS	NS	NA
R18C	18	NS	NS	NS	NS	NA
R18H	18	NS	NS	NS	NS	NA
R18L	18	NS	NS	NS	NS	Uncertain significance
S19G	19	NS	NS	significant	NS	NA
L23R	23	NS	NS	NS	significant	NA
S30E	30	NS	NS	NS	NS	NA
S30F	30	NS	NS	NS	NS	Uncertain significance
G32E	32	NS	NS	NS	NS	NA
G34A	34	NS	NS	NS	NS	NA
Y35C	35	NS	NS	NS	NS	NA
Y35X	35	significant	significant	NS	NS	NA
S36T	36	NS	NS	NS	NS	NA
D37V	37	significant	NS	NS	NS	Conflicting interpretations of pathogenicity
D37X	37	significant	significant	NS	NS	NA
C40R	40	NS	significant	NS	NS	NA
E42K	42	NS	NS	NS	NS	NA
Q43K	43	NS	NS	NS	NS	Likely pathogenic
Q43X	43	significant	significant	NS	NS	NA
P48S	48	NS	significant	NS	NS	NA
V50M	50	NS	NS	NS	NS	Pathogenic
F51L	51	significant	significant	NS	NS	NA
T53I	53	NS	NS	significant	NS	NA
L54P	54	significant	significant	NS	NS	Uncertain significance
G55D	55	significant	NS	NS	NS	NA
G55V	55	significant	NS	NS	NS	NA
S58C	58	NS	NS	NS	NS	Pathogenic
E61G	61	NS	significant	NS	NS	NA
E61K	61	significant	significant	NS	NS	Pathogenic/Likely pathogenic
N62S	62	significant	significant	NS	NS	Pathogenic
I69M	69	significant	NS	NS	NS	NA
I69R	69	significant	significant	NS	NS	Pathogenic
I69T	69	significant	significant	NS	NS	NA
A70D	70	significant	NS	NS	NS	NA
A70T	70	significant	NS	NS	NS	NA
K71N	71	NS	NS	NS	NS	NA
N72K	72	NS	NS	NS	NS	NA
K73R	73	NS	NS	NS	NS	NA
N74I	74	NS	significant	NS	NS	Uncertain significance
H76R	76	significant	significant	significant	NS	Uncertain significance
S77L	77	NS	NS	NS	NS	NA
P78L	78	significant	significant	NS	NS	Likely pathogenic
M79I	79	significant	NS	NS	NS	NA
M79V	79	significant	significant	NS	NS	Uncertain significance
Y80C	80	NS	NS	NS	NS	Uncertain significance
Y80X	80	significant	significant	NS	NS	NA
C84R	84	significant	significant	NS	NS	NA
S85I	85	NS	significant	NS	NS	NA
L86F	86	significant	significant	NS	NS	Likely pathogenic
A87D	87	significant	NS	NS	NS	NA
D90A	90	significant	significant	NS	NS	NA
D90N	90	significant	significant	NS	NS	Pathogenic
M91R	91	significant	significant	NS	NS	Likely pathogenic
S94N	94	NS	NS	NS	NS	Likely pathogenic
S94R	94	significant	significant	NS	NS	NA
V95A	95	NS	NS	NS	NS	NA
V95I	95	NS	NS	NS	NS	NA
N97D	97	NS	significant	NS	NS	Pathogenic
G98R	98	significant	significant	NS	NS	NA
T101A	101	NS	NS	NS	NS	NA
T101N	101	significant	NS	NS	NS	NA
I102N	102	significant	NS	NS	NS	NA
I102S	102	significant	significant	NS	NS	Pathogenic
I102T	102	significant	significant	NS	NS	Likely pathogenic
V103I	103	NS	NS	NS	NS	Benign
L106P	106	significant	significant	NS	NS	NA
T112K	112	NS	NS	NS	NS	NA
T112M	112	NS	NS	NS	NS	Conflicting interpretations of pathogenicity
I121T	121	NS	significant	NS	NS	NA
N123S	123	NS	NS	NS	NS	Likely benign
I125K	125	significant	significant	NS	NS	Pathogenic
I125V	125	significant	NS	NS	NS	Uncertain significance
D126E	126	significant	significant	NS	NS	NA
D126Y	126	significant	significant	NS	NS	NA
S127L	127	significant	significant	NS	NS	Conflicting interpretations of pathogenicity
A135P	135	significant	significant	NS	NS	Uncertain significance
S136F	136	significant	significant	NS	NS	Pathogenic
S136P	136	significant	significant	NS	NS	NA
I137T	137	significant	significant	NS	NS	Uncertain significance
S139R	139	significant	significant	NS	NS	NA
L140P	140	significant	significant	NS	NS	Uncertain significance
L141H	141	significant	significant	NS	NS	NA
L141R	141	significant	significant	NS	NS	Uncertain significance
D146N	146	NS	NS	NS	NS	Uncertain significance
D146V	146	significant	significant	NS	NS	Uncertain significance
T150I	150	significant	significant	NS	NS	Likely pathogenic
A154D	154	NS	significant	NS	NS	NA
A154V	154	NS	NS	NS	NS	Uncertain significance
Q156P	156	NS	significant	NS	NS	NA
Q156R	156	NS	NS	NS	NS	NA
Q156X	156	significant	significant	NS	NS	NA
Y157S	157	significant	significant	NS	NS	NA
H158R	158	NS	NS	significant	significant	NA
I160M	160	NS	NS	NS	NS	NA
M161T	161	significant	significant	NS	NS	NA
T162I	162	significant	significant	NS	NS	Conflicting interpretations of pathogenicity
T162R	162	significant	significant	NS	NS	NA
V163I	163	NS	NS	NS	NS	Uncertain significance
R165G	165	significant	significant	NS	NS	NA
R165Q	165	NS	significant	NS	NS	Pathogenic/Likely pathogenic
R165W	165	significant	significant	NS	NS	Pathogenic/Likely pathogenic
V166I	166	NS	NS	NS	NS	Pathogenic
I169S	169	NS	NS	NS	NS	NA
I170V	170	NS	significant	NS	NS	Conflicting interpretations of pathogenicity
C172R	172	significant	significant	NS	NS	NA
W174C	174	significant	significant	NS	NS	NA
W174X	174	significant	significant	NS	NS	NA
A175T	175	NS	NS	NS	NS	Conflicting interpretations of pathogenicity
T178M	178	NS	NS	NS	NS	NA
S180P	180	significant	significant	NS	NS	Likely pathogenic
G181D	181	significant	significant	NS	NS	Likely pathogenic
L183F	183	NS	NS	NS	NS	Uncertain significance
F184L	184	significant	significant	NS	NS	NA
I186V	186	NS	NS	NS	NS	NA
S191T	191	NS	NS	NS	NS	NA
I194T	194	significant	NS	NS	NS	NA
I195M	195	NS	NS	NS	NS	Uncertain significance
I195S	195	NS	significant	NS	NS	NA
I195T	195	NS	significant	NS	NS	NA
I195V	195	NS	NS	NS	NS	NA
M200V	200	NS	NS	NS	NS	NA
F201L	201	NS	significant	NS	NS	NA
F202L	202	NS	significant	NS	NS	Conflicting interpretations of pathogenicity
M208V	208	significant	significant	NS	NS	NA
L211V	211	NS	NS	NS	NS	Uncertain significance
M215I	215	NS	significant	NS	NS	Uncertain significance
M215L	215	NS	significant	NS	NS	NA
M215R	215	significant	significant	NS	NS	NA
M218T	218	NS	significant	NS	NS	NA
A219S	219	NS	significant	NS	NS	Uncertain significance
A219V	219	significant	significant	NS	NS	Pathogenic
I226T	226	NS	significant	NS	NS	Uncertain significance
A227T	227	NS	NS	NS	NS	NA
P230L	230	NS	significant	NS	NS	NA
G231S	231	NS	NS	NS	NS	Uncertain significance
G231V	231	NS	significant	NS	NS	NA
T232S	232	NS	NS	NS	NS	NA
R236C	236	NS	NS	NS	NS	NA
R236H	236	NS	NS	NS	NS	NA
G238D	238	NS	NS	NS	NS	NA
N240S	240	NS	NS	NS	NS	Uncertain significance
G243R	243	significant	significant	NS	NS	Uncertain significance
A244E	244	NS	significant	NS	NS	NA
A244V	244	NS	significant	NS	NS	NA
T246N	246	NS	significant	NS	NS	NA
L250Q	250	NS	NS	NS	NS	Conflicting interpretations of pathogenicity
I251L	251	NS	NS	NS	NS	Benign/Likely benign
G252S	252	NS	significant	NS	NS	Uncertain significance
V253I	253	NS	significant	NS	NS	Uncertain significance
V255A	255	NS	NS	NS	NS	NA
V255I	255	NS	NS	NS	NS	Uncertain significance
A259V	259	NS	NS	significant	significant	Uncertain significance
P260Q	260	significant	significant	NS	NS	Likely pathogenic
F261S	261	significant	significant	NS	NS	NA
F262L	262	significant	significant	NS	NS	NA
I266A	266	NS	NS	NS	NS	NA
F267L	267	NS	NS	NS	NS	NA
Y268I	268	NS	NS	NS	NS	NA
I269N	269	significant	NS	NS	NS	Conflicting interpretations of pathogenicity
I269V	269	NS	NS	NS	NS	NA
S270L	270	NS	significant	NS	NS	NA
C271F	271	significant	NS	NS	NS	NA
C271R	271	significant	significant	NS	NS	Pathogenic/Likely pathogenic
C271Y	271	significant	significant	NS	NS	Pathogenic
P272L	272	significant	significant	NS	NS	Likely pathogenic
P272R	272	significant	significant	NS	NS	Uncertain significance
Q273P	273	significant	significant	NS	NS	NA
Q273X	273	significant	significant	NS	NS	NA
N274S	274	NS	significant	NS	NS	Conflicting interpretations of pathogenicity
P275S	275	NS	NS	NS	NS	NA
Y276C	276	NS	significant	NS	NS	Uncertain significance
C277X	277	significant	significant	NS	NS	NA
C279R	279	NS	NS	NS	NS	Uncertain significance
C279Y	279	NS	NS	NS	NS	Uncertain significance
F280L	280	NS	significant	NS	NS	Pathogenic
M281V	281	significant	significant	NS	NS	NA
H283Y	283	NS	NS	NS	NS	Uncertain significance
Y287X	287	significant	significant	NS	NS	NA
I289L	289	NS	NS	NS	NS	NA
C293Y	293	significant	NS	NS	NS	NA
N294H	294	significant	significant	NS	NS	Uncertain significance
S295P	295	NS	significant	NS	NS	Uncertain significance
I297N	297	significant	NS	NS	NS	Uncertain significance
D298A	298	significant	significant	NS	NS	NA
P299H	299	significant	significant	NS	NS	Pathogenic/Likely pathogenic
P299L	299	significant	significant	NS	NS	NA
P299S	299	significant	significant	NS	NS	Uncertain significance
L300P	300	significant	significant	NS	NS	Uncertain significance
I301T	301	significant	NS	NS	NS	Likely pathogenic
Y302F	302	NS	significant	NS	NS	Uncertain significance
A303P	303	significant	significant	NS	NS	NA
A303T	303	significant	significant	NS	NS	NA
L304F	304	NS	NS	NS	NS	NA
R305Q	305	NS	NS	NS	NS	Uncertain significance
R305S	305	NS	significant	NS	NS	NA
R305W	305	NS	NS	NS	NS	Conflicting interpretations of pathogenicity
S306N	306	NS	NS	significant	NS	NA
Q307X	307	significant	significant	NS	NS	NA
E308K	308	NS	NS	NS	NS	NA
R310K	310	NS	NS	NS	NS	Uncertain significance
T312S	312	NS	significant	NS	NS	Uncertain significance
I316S	316	NS	significant	NS	NS	Pathogenic/Likely pathogenic
I317F	317	NS	NS	NS	NS	Uncertain significance
I317T	317	NS	significant	NS	NS	NA
I317V	317	NS	NS	NS	NS	NA
C318Y	318	NS	NS	NS	NS	NA
G323V	323	NS	NS	NS	NS	NA
L325F	325	NS	NS	NS	NS	NA
L325I	325	NS	NS	NS	NS	Uncertain significance
C326R	326	NS	NS	NS	NS	NA
L328X	328	NS	NS	NS	NS	NA
Y332C	332	NS	NS	NS	NS	NA
Y332H	332	NS	NS	NS	NS	NA

### Sheet: TableS3
Supplementary Table 3. Oligo sequences used in this study.
Sequence	Application
AATGATACGGCGACCACCGAGATCTACAC ATGCAAGCAACGCACCCGTGTAATAATACCGGT	Barcode-mapping forward primer (P5 adapter)
GCCTCCGTCCACGAGCTTGGTAGTAATAAGGGCGACC CCAGTAATGATATAACGCC	Barcode-mapping reverse primer, sub-library 1
GCCTCCGTCCACGAGCTTGGTAGTAATAAGGGCGACC GATTGGGCGTCGGTAT	Barcode-mapping reverse primer, sub-library 2
GCCTCCGTCCACGAGCTTGGTAGTAATAAGGGCGACC CTGCCCAAATACAAGAGA	Barcode-mapping reverse primer, sub-library 3
GCCTCCGTCCACGAGCTTGGTAGTAATAAGGGCGACC ACGGCGATCCGCTTAAT	Barcode-mapping reverse primer, sub-library 4
GCCTCCGTCCACGAGCTTGGTAGTAATAAGGGCGACC TGAAGTGAGACATAAAGCA	Barcode-mapping reverse primer, sub-library 5
GCCTCCGTCCACGAGCTTGGTAGTAATAAGGGCGACC GTCACAGGGAATTCCTATTA	Barcode-mapping reverse primer, sub-library 6
CAAGCAGAAGACGGCATACGAGAT NNNNNNNN GCCTCCGTCCACGAGCTTGGTA	Barcode-mapping reverse primer round 2 (P7 adapter + i5 index)
ATGCAAGCAACGCACCCGTGTAATAATACCGGT	Barcode-mapping read 1 primer
GCCTCCGTCCACGAGCTTGGTAGTAATAAGGGCGACC	Barcode-mapping read 2 primer
GGTCGCCCTTATTACTACCAAGCTCGTGGACGGAGGC	Barcode-mapping index 1 primer (i7)
CAGTCAACGAGTCCAGGTAA AGTTACATT CACGCCAGTTGTG	Reverse transcription primer
CAAGCAGAAGACGGCATACGAGAT NNNNNNNN GGCAAGATCGCCGTGTAA	Library amplification forward primer for NGS (P7 adapter + i7 index)
AATGATACGGCGACCACCGAGATCTACAC NNNNNNNN CAGTCAACGAGTCCAGGTAA	Library amplification reverse primer for NGS (P5 adapter + i5 index)
TACCCCCTTTAATCAGATGCGTCGGCTAGC	Read 1 primer
CCGGTATTATTACACGGCGATCTTGCC	Index 1 primer (i7)
GTGAATGTAACTTTACCTGGACTCGTTGACTG	Index 2 primer (i5)
